# DNA methylation rates scale with maximum lifespan across mammals

**DOI:** 10.1101/2023.05.15.540689

**Authors:** Samuel. J. C. Crofts, Eric Latorre-Crespo, Tamir Chandra

**Affiliations:** MRC Human Genetics Unit, University of Edinburgh, Edinburgh, UK; School of Biological Sciences, University of Edinburgh, Edinburgh, UK; School of Informatics, University of Edinburgh, Edinburgh, UK

**Author notes:** **Correspondence to: Eric Latorre-Crespo:**, **Tamir Chandra:**. These authors contributed equally. **<u>Author Contributions:</u>** E.L.C. and T.C conceived and supervised the study. S.J.C.C, E.L.C and T.C. wrote the manuscript. S.J.C.C., E.L.C and T.C. conducted data analysis. **<u>Competing Interest Statement:</u>** None applicable.

## Abstract

DNA methylation rates have previously been found to broadly correlate with maximum lifespan in mammals, yet no precise relationship has been observed. We developed a statistically robust framework to compare methylation rates at conserved age-related sites across mammals. We found that methylation rates negatively scale with maximum lifespan in both blood and skin. The emergence of explicit scaling suggests that methylation rates are - or are linked to - an evolutionary constraint on maximum lifespan acting across diverse mammalian lineages.
