## Extended Data Tables for "DNA methylation rates scale with maximum lifespan across mammals"

### Sheet: Extended Data Table 1
common_name	lifespan_years	average_adult_weight_grams
Rat	3.8	300
Mouse	4	20.5
Sheep	22.8	80000
Pig	23	350000
Red deer	31.5
Red kangaroo	25	55000
Yellow-bellied marmot	21.2	3500
Wapity elk	25
Roe deer	17.5	21666.7
Cattle	38	750000
Marmoset	22.8	255.2
Dog	24	26625
Zebra	38	280000
Cat	30	3900
Naked mole rat	37	35
Vervet	30.8	5620
Horse	57	300000
California sea lion	35.7	180000
Rhesus macaque	42	8235
Beluga whale	50	1430000
Savanna elephant	65	4800000
Killer whale	80	3987500
Harbor seal	48	115000
Bottlenose dolphin	67	200000
Chimpanzee	59.4	44.984
Asian elephant	88	3178000
Human	122.5	62035

### Sheet: Extended Data Table 2
common_name	lifespan_years	average_adult_weight_grams
Rat	3.8	300
Mouse	4	20.5
Cattle	38	750000
Greater sac-winged bat	11	7.9
Seba's short-tailed bat	17	15
Hector's dolphin	23	50000
Greater spear-nosed bat	22	81
Straw-colored fruit bat	21.8	306.25
Pale spear-nosed bat	18	43.4
Common vampire bat	29.9	33.2
Little golden-mantled flying fox	17.3	200
Big brown bat	23	23
Variable flying fox	26.5	450
Greater horseshoe bat	30.5	22.875
Naked mole rat	37	35
Large flying fox	24	872
Humpback whale	95	30000000
Indo-Pacific bottlenose dolphin	49	130000
Rhesus macaque	42	8235
Beluga whale	50	1430000
Bottlenose dolphin	67	200000
Killer whale	80	3987500
Human	122.5	62035
Bowhead whale	211	100000000

### Sheet: Extended Data Table 3
reference_mammal	comparison_mammal	max_ref_age	max_comp_age	ref_mammal_count	comp_mammal_count	median_slope_ratio	cumulative_slope
Rat	Mouse	2.19749	2.15993	137	339	0.93557	0.93557
Mouse	Sheep	2.3016	2.24726	352	75	0.527147	0.493183
Sheep	Pig	4.99448	4.9992	167	61	0.867859	0.428013
Pig	Red deer	5.80194	5.69849	65	22	0.488058	0.208895
Red deer	Red kangaroo	8.6711	8.69007	29	28	1.41791	0.296196
Red kangaroo	Yellow-bellied marmot	9.91767	9.95	32	118	0.80087	0.237214
Yellow-bellied marmot	Wapity elk	10.04	9.66849	122	21	0.821693	0.194917
Wapity elk	Roe deer	7.66027	7.53699	17	106	1.07048	0.208655
Roe deer	Cattle	12.2037	12.4055	124	238	1.40327	0.292799
Cattle	Marmoset	12.4055	12.2333	238	81	0.540824	0.158353
Marmoset	Dog	14.4033	14.2671	82	586	1.1548	0.182866
Dog	Zebra	15.6671	15.2712	591	44	0.969497	0.177288
Zebra	Cat	17.7425	17.3748	45	88	0.752497	0.133409
Cat	Naked mole rat	20.1249	20	92	28	1.66488	0.222109
Naked mole rat	Vervet	21	21.1055	29	98	0.76223	0.169298
Vervet	Horse	21.1055	21.4151	98	176	0.719542	0.121817
Horse	California sea lion	25.4151	25.9986	183	30	1.16288	0.141659
California sea lion	Rhesus macaque	26.3641	25.8544	31	179	0.748317	0.106006
Rhesus macaque	Beluga whale	37.5644	37.9325	191	32	0.639685	0.0678104
Beluga whale	Savanna elephant	37.9325	37.9534	32	41	1.04304	0.0707292
Savanna elephant	Killer whale	32.7808	31.9528	38	23	0.818686	0.057905
Killer whale	Harbor seal	43.6928	44.5	28	36	1.43761	0.0832447
Harbor seal	Bottlenose dolphin	31.5411	31.7385	35	100	0.651957	0.054272
Bottlenose dolphin	Chimpanzee	48.9385	49.73	109	89	2.13791	0.116028
Chimpanzee	Asian elephant	49.73	49.5699	89	72	0.337382	0.0391459
Asian elephant	Human	64.5808	64.7932	78	207	1.222	0.0478365

### Sheet: Extended Data Table 4
reference_mammal	comparison_mammal	max_ref_age	max_comp_age	ref_mammal_count	comp_mammal_count	median_slope_ratio	cumulative_slope
Rat	Mouse	1.90527	1.88493	24	16	0.802756	0.802756
Mouse	Cattle	2.38493	2.3726	48	63	0.553107	0.44401
Cattle	Greater sac-winged bat	6.39726	6.2	94	21	1.67037	0.741659
Greater sac-winged bat	Seba's short-tailed bat	7.3	7.16	22	17	0.838855	0.622145
Seba's short-tailed bat	Hector's dolphin	7.56	7.24932	19	26	0.767234	0.477331
Hector's dolphin	Greater spear-nosed bat	14.2493	14	28	50	1.13945	0.543897
Greater spear-nosed bat	Straw-colored fruit bat	14.5	14.55	52	22	0.875764	0.476325
Straw-colored fruit bat	Pale spear-nosed bat	10.55	10.2	19	16	1.35497	0.645408
Pale spear-nosed bat	Common vampire bat	12.4	12.4192	22	34	0.797253	0.514554
Common vampire bat	Little golden-mantled flying fox	16.5192	16.55	38	45	0.960081	0.494013
Little golden-mantled flying fox	Big brown bat	16.55	16.5507	45	53	1.38056	0.682015
Big brown bat	Variable flying fox	16.5507	16.6	53	29	0.536401	0.365834
Variable flying fox	Greater horseshoe bat	17	17.1	30	33	0.994523	0.36383
Greater horseshoe bat	Naked mole rat	10.1	10	20	26	1.32354	0.481544
Naked mole rat	Large flying fox	20	20.4	28	44	0.705895	0.33992
Large flying fox	Humpback whale	20.4	20.54	44	45	0.852043	0.289626
Humpback whale	Indo-Pacific bottlenose dolphin	29.54	29.25	65	111	0.876869	0.253964
Indo-Pacific bottlenose dolphin	Rhesus macaque	37.25	37.5644	114	50	1.02335	0.259894
Rhesus macaque	Beluga whale	37.5644	38.2007	50	77	1.20811	0.313981
Beluga whale	Bottlenose dolphin	38.2007	37.9487	77	89	0.430046	0.135026
Bottlenose dolphin	Killer whale	43.9501	44.1394	92	118	1.0281	0.13882
Killer whale	Human	65.4928	65.5	122	39	0.971916	0.134921
Human	Bowhead whale	64.5	62.5014	38	18	0.615746	0.0830773
